# Translation is required for miRNA-dependent decay of endogenous transcripts

**DOI:** 10.1101/2020.01.21.913483

**Authors:** Adriano Biasini, Stefano de Pretis, Jennifer Y. Tan, Baroj Abdulkarim, Harry Wischnewski, Rene Dreos, Mattia Pelizzola, Constance Ciaudo, Ana Claudia Marques

## Abstract

Posttranscriptional repression by microRNA (miRNA) occurs through transcript destabilization or translation inhibition. Whereas RNA degradation explains most miRNA-dependent repression, transcript decay occurs co-translationally, raising questions regarding the requirement of target translation to miRNA-dependent transcript destabilization. To assess the contribution of translation to miRNA-mediated RNA destabilization, we decoupled these two molecular processes by dissecting the impact of miRNA loss of function on cytosolic long noncoding RNAs (lncRNAs). We show, that despite interacting with miRNA loaded RNA-induced silencing complex (miRISC), the steady state abundance and degradation rates of these endogenously expressed non-translated transcripts are minimally impacted by miRNA loss. To validate the requirement of translation for miRNA-dependent decay, we fused a miRISC bound lncRNA, whose levels are unaffected by miRNAs, to the 3’end of a protein-coding gene reporter and show that this results in its miRNA-dependent transcript destabilization. Furthermore, analysis of the few lncRNAs whose levels are regulated by miRNAs revealed these tend to associate with translating ribosomes and are likely misannotated micropeptides, further substantiating the necessity of target translation for miRNA-dependent transcript decay. Our analyses reveal the strict requirement of translation for miRNA-dependent transcript destabilization and demonstrate that the levels of coding and noncoding transcripts are differently affected by miRNAs.
