## Supplementary Table S1 for "Translation is required for miRNA-dependent decay of endogenous transcripts"

### Sheet: micropeptide
	Supplementary Table. Micropeptide-encoding cytosolic lincRNAs.
	chr	start	end	gene_id	longest_ORF_length	longest_ORF_start	longest_ORF_end	TE
	chr7	68273839	68363089	ENSMUSG00000074071	924	84	1008	0.34867
	chr9	90094178	90095902	ENSMUSG00000096976	384	474	858
	chr11	115413450	115413921	XLOC_006156	69	240	309	2.39543
	chr13	9387139	9391741	ENSMUSG00000097859	702	2687	3389
	chr7	34224755	34230236	ENSMUSG00000097660	309	1231	1540
	chr5	5781530	5783636	ENSMUSG00000097554	159	244	403
	chr16	11203383	11225796	ENSMUSG00000097537	609	2004	2613	-0.0498722
	chr4	99651311	99652043	XLOC_029045	282	353	635
	chr12	22953997	23010284	ENSMUSG00000073164	639	967	1606	-3.8453
	chr14	55864311	55874735	ENSMUSG00000097542	387	2405	2792
	chr16	13754491	13762466	XLOC_016353	987	998	1985
	chr9	44378670	44379418	XLOC_041487	234	118	352	-2.04677
	chr12	20669810	20670654	XLOC_009291	177	267	444
	chr12	21417911	21419803	ENSMUSG00000097055	216	936	1152	-0.660527
	chr15	102455526	102483722	ENSMUSG00000097234	741	1382	2123
	chr7	102119131	102125483	XLOC_035994	480	5436	5916
	chr5	95975305	95975765	XLOC_032029	99	77	176
	chr8	108703369	108703993	XLOC_039919	255	25	280
	chr13	69809914	69816094	ENSMUSG00000097033	255	3778	4033
	chr4	99650270	99651888	XLOC_027498	144	186	330	0.0701492
	chr17	33905135	33906675	ENSMUSG00000092349	243	170	413	-1.33822
	chr16	90284602	90286037	XLOC_016154	186	620	806	-0.240001
	chr11	102863337	103075903	ENSMUSG00000097410	558	491	1049
	chr11	71031941	71033513	ENSMUSG00000018451	363	111	474	0.825192
	chr11	80017354	80029868	ENSMUSG00000097335	111	469	580
	chr10	81887919	81888763	XLOC_003256	255	380	635
	chr1	180802568	180809483	ENSMUSG00000097347	564	1071	1635
	chr2	156833049	156839892	ENSMUSG00000087179	279	0	279	-1.99587
	chr7	142575529	142578143	ENSMUSG00000000031	441	1456	1897
	chr6	129531950	129533817	ENSMUSG00000097675	360	423	783
	chr5	3289984	3290433	XLOC_031422	120	240	360
	chr11	23304662	23306706	XLOC_004795	120	1861	1981	2.36969
	chr19	23134900	23135717	ENSMUSG00000044387	246	82	328	1.59144
	chr7	18962415	18965173	ENSMUSG00000097038	336	1958	2294
	chr6	35252654	35263496	ENSMUSG00000073155	399	1566	1965	-3.99438
	chr15	86212789	86214389	XLOC_015297	153	171	324	-0.731223
	chrX	48276792	48285426	ENSMUSG00000097197	147	1293	1440
	chr17	39846958	39848788	ENSMUSG00000098178	3	1674	1677	1.04074
	chr6	47546666	47551704	ENSMUSG00000097138	366	1702	2068
	chr9	57998041	58007451	ENSMUSG00000097604	237	787	1024	-0.68781
	chr11	86357758	86358302	XLOC_007383	27	88	115	2.3334
	chr2	26136814	26140521	ENSMUSG00000087679	510	427	937	-3.05625
	chr15	77961674	77967126	ENSMUSG00000097057	318	874	1192
