## Supplementary Table S2 for "Translation is required for miRNA-dependent decay of endogenous transcripts"

### Sheet: Sheet1
miRNA family	SiteType	lncRNA-c1_start	lncRNA-c1_end
miR-15abc/16/16abc/195/322/424/497/1907	7mer-m8	1586	1592
miR-15abc/16/16abc/195/322/424/497/1907	7mer-m8	1216	1222
miR-15abc/16/16abc/195/322/424/497/1907	7mer-m8	1674	1680
miR-93/93a/105/106a/291a-3p/294/295/302abcde/372/373/428/519a/520be	7mer-1a	546	552
miR-93/93a/105/106a/291a-3p/294/295/302abcde/372/373/428/519a/520be	7mer-m8	1526	1532
miR-93/93a/105/106a/291a-3p/294/295/302abcde/372/373/428/519a/520be	7mer-m8	1525	1531
miR-93/93a/105/106a/291a-3p/294/295/302abcde/372/373/428/519a/520be	7mer-m8	2713	2719
miR-93/93a/105/106a/291a-3p/294/295/302abcde/372/373/428/519a/520be	8mer-1a	1392	1399
miR-93/93a/105/106a/291a-3p/294/295/302abcde/372/373/428/519a/520be	7mer-1a	1393	1399
miR-93/93a/105/106a/291a-3p/294/295/302abcde/372/373/428/519a/520be	7mer-1a	1065	1071
miR-93/93a/105/106a/291a-3p/294/295/302abcde/372/373/428/519a/520be	7mer-m8	1524	1530
miR-93/93a/105/106a/291a-3p/294/295/302abcde/372/373/428/519a/520be	7mer-m8	2712	2718
miR-17/17-5p/20ab/20b-5p/93/106ab/427/518a-3p/519d	7mer-m8	1526	1532
miR-17/17-5p/20ab/20b-5p/93/106ab/427/518a-3p/519d	7mer-m8	2714	2720
miR-25/32/92abc/363/363-3p/367	7mer-1a	1213	1219
miR-290-5p/292-5p/371-5p/293/294/295	7mer-1a	1393	1399
miR-290-5p/292-5p/371-5p/293/294/295	7mer-1a	803	809
miR-291ab-5p	7mer-1a	206	212
miR-290-3p/292-3p/467a/1420b	7mer-m8	3321	3327
