## Supplementary Table S3 for "Translation is required for miRNA-dependent decay of endogenous transcripts"

### Sheet: Sheet1
PrimerTarget	Primer Sequence (5' -> 3')	application
Actin-β_fwd	GGCTGTATTCCCCTCCATCG	qPCR analysis
Actin-β_rev	CCAGTTGGTAACAATGCCATGT	qPCR analysis
Ccne2_fwd	AACCCAGATAATTCAGGCCAAG	qPCR analysis
Ccne2_rev	CAGTACAGGTGGCCAACAATTC	qPCR analysis
Cdkn1a_fwd	CGAGAACGGTGGAACTTTGAC	qPCR analysis
Cdkn1a_rev	CAGGGCTCAGGTAGACCTTG	qPCR analysis
Dbt-201_fwd	TCACCATCACCAGCCGTTAC	qPCR analysis
Dbt-201_rev	GCGGGGGTTTCAACAACATC	qPCR analysis
Dcr_fwd	CGATATTCGATCCTCCTGT	qPCR analysis
Dcr_rev	GCCAGCAAGCAGTCTTTTGT	qPCR analysis
E4f1_fwd	GAGGCCACCTCTCTAGCAGAA	qPCR analysis
E4f1_rev	GCCATCTCGACATCCCCTG	qPCR analysis
EGFP_fwd	CTGAAGGGCATCGACTTCA	qPCR analysis
EGFP_rev	CTTGTCGGCCATGATATAGA	qPCR analysis
GapdH_fwd	CGTATTGGGCGCCTGGTCAC	qPCR analysis
GapdH_rev	ATGATGACCCTTTTGGCTCC	qPCR analysis
Lats2_fwd	GACAAGTCCATGTTTGTGAAAATCA	qPCR analysis
Lats2_rev	TTCCGGTTCAGGACATCCTT	qPCR analysis
lncRNA-c1_fwd	CAGCTGGGAGACACACCTAC	qPCR analysis
lncRNA-c1_rev	GTTGCTAGGCTGACTGGAGG	qPCR analysis
Malat1_fwd	TAAGCGCTTGCCTCTGTCTT	qPCR analysis
Malat1_rev	CACCTGCATTCTGTGTGGTC	qPCR analysis
Myc_fwd	ATCAGCAACAACCGCAAGTG	qPCR analysis
Myc_rev	TCTGACGTTCCAAGACGTTGTG	qPCR analysis
Nanog_fwd	GAACTATTCTTGCTTACAAGGGTCTGC	qPCR analysis
Nanog_rev	GCATCTTCTGCTTCCTGGCA	qPCR analysis
Oct-4_fwd	CGTGGAGACTTTGCAGCCTG	qPCR analysis
Oct-4_rev	GCTTGGCAAACTGTTCTAGCTCCT	qPCR analysis
PolII_fwd	GACGACGATGAGATCACTCCG	qPCR analysis
PolII_rev	GGTGCATCTTCCACAATTCTTTG	qPCR analysis
Rbl2_fwd	ACTATGGAACCTTGCTCCTGAATC	qPCR analysis
Rbl2_rev	CCCCTACCCCTTGGGTGAT	qPCR analysis
Sox2_fwd	TGGAAACTTTTGTCCGAGA	qPCR analysis
Sox2_rev	GAAGCGTGTACTTATCCTTCTTCAT	qPCR analysis
TCONS00031378_f	GATGCCGCCACAAAGAGTTC	qPCR analysis
TCONS00031378_r	CCACTCATCTGACCACTCCG	qPCR analysis
GFP_cloning_fwd	AGCATGCTGCTAGCATGGTGAGCAAGGGCGAGGA	amplification of EGFP and insertion into into pcDNA3.1(-)
GFP_cloning_fwd	AGCATGCTGCTAGCTTACTTGTACAGCTCGTCCA	amplification of EGFP and insertion into into pcDNA3.1(-)
lncRNAc1_cloning_fwd	AGCATGCTCTCGAGGTCACCCAGTCACAAGCAGC	amplification of candidate lncRNAc1 from cDNA and insertion into pcDNA3.1(-) through XhoI and EcoRI directional cloning
lncRNAc1_cloning_rev	AGCATGCTGAATTCCAAACCTCTCCTGAGTTGAC	amplification of candidate lncRNAc1 from cDNA and insertion into pcDNA3.1(-) through XhoI and EcoRI directional cloning
lncRNAc1_MRE1fwd	CAGTATTCACGATGGTTTCCCCAGCATGTG	scrambling of lncRNAc1 MRE1 (Infusion)
lncRNAc1_MRE1rev	CCATCGTGAATACTGGGAACATCTGGTCTCCAG	scrambling of lncRNAc1 MRE1 (Infusion)
lncRNAc1_MRE2fwd	AAATGTATCATTCACGATCAGATATCTAAAAGACTAGATGTTTCATG	scrambling of lncRNAc1 MRE2 (Phusion HF)
lncRNAc1_MRE2rev	AGATATCTGATCGTGAATGATACATTTAAAGGTACAGGTAATAGAAT	scrambling of lncRNAc1 MRE2 (Phusion HF)
lncRNAc1_MRE3fwd	ACAGAATCACGGGCAGCCTTTCCCTCAGCCA	scrambling of lncRNAc1 MRE3 (Infusion)
lncRNAc1_MRE3rev	TGCCCGTGATTCTGTCCAGGGGACAGCTCT	scrambling of lncRNAc1 MRE3 (Infusion)
codingCdkn1a_cloning_fwd	AGCATGCTCTCGAGATGTCCAATCCTGGTGATGT	forward primer for amplification of protein coding Cdkn1a from cDNA and insertion into pcDNA3.1(-) through XhoI and EcoRI directional cloning
noncodingCdkn1a_cloning_fwd	AGCATGCTCTCGAGTGTCCAATCCTGGTGATGTC	forward primer for amplification of noncoding Cdkn1a from cDNA and insertion into pcDNA3.1(-) through XhoI and EcoRI directional cloning
Cdkn1a_cloning_rev	AGCATGCTGAATTCAATCATCGAGAAGTATTTAT	amplification of Cdkn1a from cDNA and insertion into pcDNA3.1(-) through XhoI and EcoRI directional cloning
BGH_fwd	CGACTGTGCCTTCTAGTTGCC	qPCR analysis of exogenous Cdkn1a
BGH_rev	TAGGAAAGGACAGTGGGAGTGG	qPCR analysis of exogenous Cdkn1a
